# Single cell transcriptional profiling of benign prostatic hyperplasia reveals a progenitor-like luminal epithelial cell state within an inflammatory microenvironment

**DOI:** 10.1101/2023.11.06.565375

**Authors:** Rei Unno, Jon Akutagawa, Hanbing Song, Keliana Hui, Yih-An Chen, Julia Pham, Heiko Yang, Franklin W. Huang, Thomas Chi

**Affiliations:** Division of Hematology and Oncology, Dept. of Medicine, University of California San Francisco; Helen Diller Family Comprehensive Cancer Center, University of California San Francisco; Bakar Computational Health Sciences Institute, University of California San Francisco; Institute for Human Genetics, University of California San Francisco; Dept. of Urology, University of California San Francisco; San Francisco Veterans Affairs Medical Center, San Francisco; Dept. of Nephro-urology, Nagoya City University Graduate School of Medical Sciences

## Abstract

Benign prostatic hyperplasia (BPH) is characterized by excessive cell proliferation and inflammation and affects most aging men. The development of new therapies for BPH requires a deeper understanding of the underlying pathophysiology and cellular components of BPH. Here, we characterize at single cell resolution the cellular states of BPH and identify cell populations enriched in BPH that contribute to cell proliferation and inflammation. Single-cell RNA-sequencing was performed on prostate tissue from 15 patients undergoing holmium laser enucleation of the prostate for treatment of BPH. Clustering and differential expression analysis on aligned single cell RNA-seq data was performed to annotate all cell types. Pseudotime, gene set enrichment, gene ontology, and ligand-receptor analyses were performed. 16,234 cells were analyzed and specific stromal, epithelial, and immune subgroups were found to be strongly associated with inflammation. A rare luminal subgroup was identified and pseudotime analysis indicated this luminal subgroup was more closely related to club and basal cells. Using a gene set derived from epithelial stem cells, we found that this luminal subgroup had a significantly higher stem cell signature score than all other epithelial subgroups, suggesting this subgroup is a luminal precursor state. Ligand-receptor interactions between stromal, epithelial, and immune cells were explored with CellPhoneDB. Unique interactions highlighting MIF, a pro-inflammatory cytokine that promotes epithelial cell growth and inflammation in the prostate, were found between fibroblasts and the progenitor luminal subgroup. This luminal subgroup also interacted with neutrophils and macrophages through MIF. Our single-cell profiling of BPH provides a roadmap for inflammation-linked cell subgroups and highlights a novel luminal progenitor subgroup interacting with other cell groups via MIF that may contribute to the inflammation and cell proliferation phenotype associated with BPH.
