## Supplemental Table 1 for "Single cell transcriptional profiling of benign prostatic hyperplasia reveals a progenitor-like luminal epithelial cell state within an inflammatory microenvironment"

### Sheet: Clinical metadata
Patient	Race	Age	Size (cc)	5ARI treatment status
HoLEP_4	African American	66	118	No
HoLEP_9	African American	60	103	No
HoLEP_10	White	75	48	No
HoLEP_11	White	68	102	No
HoLEP_14	White	59	58	Yes
HoLEP_16	White	74	162	No
HoLEP_17	White	56	68	No
HoLEP_18	White	83	105	No
HoLEP_20	White	82	50	Yes
HoLEP_21	White	67	50	No
HoLEP_23	Chinese	70	170	No
HoLEP_26	White	72	116	No
HoLEP_28	White	66	50	No
HoLEP_29	Korean	78	50	Yes
HoLEP_30	White	74	155	Yes
