## Supplemental Table 3 for "Single cell transcriptional profiling of benign prostatic hyperplasia reveals a progenitor-like luminal epithelial cell state within an inflammatory microenvironment"

### Sheet: fibroblast_gene_lists
names	scores	logfoldchanges	pvals	pvals_adj	group
COL12A1	7.87583	2.31833	3.38491e-15	4.68302e-11	COL12A1+ Fibroblast
TRPA1	5.92065	1.88715	3.20663e-09	6.33768e-06	COL12A1+ Fibroblast
ITGA8	5.80376	1.32883	6.4844e-09	1.1214e-05	COL12A1+ Fibroblast
TMEM176B	5.73994	1.85046	9.47116e-09	1.45593e-05	COL12A1+ Fibroblast
HSD17B2	5.72004	2.98523	1.06502e-08	1.46578e-05	COL12A1+ Fibroblast
TGFBI	5.55121	1.22882	2.83693e-08	3.27074e-05	COL12A1+ Fibroblast
COL1A1	5.51873	1.22222	3.41457e-08	3.63389e-05	COL12A1+ Fibroblast
WNT5A	5.46337	1.57272	4.67175e-08	4.61669e-05	COL12A1+ Fibroblast
THBS2	5.31468	1.81867	1.06845e-07	9.71328e-05	COL12A1+ Fibroblast
COL8A1	5.28403	1.28187	1.26374e-07	9.71328e-05	COL12A1+ Fibroblast
SLC14A1	5.24148	1.31934	1.59295e-07	0.000115992	COL12A1+ Fibroblast
PLAT	5.10811	1.36006	3.2539e-07	0.000225089	COL12A1+ Fibroblast
SERF2	4.99351	1.08157	5.92925e-07	0.000372869	COL12A1+ Fibroblast
PDGFD	4.91161	1.44888	9.03302e-07	0.000520716	COL12A1+ Fibroblast
PITX1	4.76567	1.86013	1.8823e-06	0.00104166	COL12A1+ Fibroblast
ABI3BP	4.70985	1.13553	2.47899e-06	0.00131911	COL12A1+ Fibroblast
F3	4.59456	1.3009	4.33668e-06	0.00204652	COL12A1+ Fibroblast
LPPR4	4.42619	1.24055	9.59105e-06	0.00390271	COL12A1+ Fibroblast
TNC	4.40606	2.36887	1.05266e-05	0.00404544	COL12A1+ Fibroblast
COL7A1	4.3626	1.35821	1.28526e-05	0.00480584	COL12A1+ Fibroblast
WFDC1	4.33195	1.80278	1.47797e-05	0.00524301	COL12A1+ Fibroblast
CAV1	4.16175	1.42691	3.15815e-05	0.0101612	COL12A1+ Fibroblast
COL5A1	4.13796	1.02119	3.50405e-05	0.0110179	COL12A1+ Fibroblast
ADM	4.12195	1.29802	3.75681e-05	0.011299	COL12A1+ Fibroblast
BDKRB2	3.99613	1.11637	6.43856e-05	0.0171303	COL12A1+ Fibroblast
TNFRSF21	3.99064	1.72768	6.58945e-05	0.0172009	COL12A1+ Fibroblast
CXCL14	3.9394	2.00753	8.16852e-05	0.0201806	COL12A1+ Fibroblast
PAG1	3.91607	1.06473	9.00047e-05	0.0218459	COL12A1+ Fibroblast
MXRA8	3.81015	1.04208	0.00013888	0.030329	COL12A1+ Fibroblast
MYH11	3.723	1.31594	0.000196871	0.038362	COL12A1+ Fibroblast
LHFP	3.70035	1.0389	0.000215301	0.0408039	COL12A1+ Fibroblast
MMP14	3.67404	1.00779	0.000238741	0.0428958	COL12A1+ Fibroblast
KCNQ1OT1	3.63699	2.03095	0.000275846	0.0489274	COL12A1+ Fibroblast
CPE	9.33609	1.85306	9.99537e-21	1.38286e-16	TCF12+ Fibroblast
NDNF	8.71838	1.35039	2.82203e-18	1.95214e-14	TCF12+ Fibroblast
PTGS2	7.45302	1.34236	9.12253e-14	4.20701e-10	TCF12+ Fibroblast
TCF12	6.90703	1.43743	4.94892e-12	1.36937e-08	TCF12+ Fibroblast
PAMR1	5.74463	1.1474	9.21245e-09	9.10387e-06	TCF12+ Fibroblast
RORB	5.2107	1.76965	1.88132e-07	8.13375e-05	TCF12+ Fibroblast
NCOA7	5.13424	1.0177	2.8329e-07	0.000115274	TCF12+ Fibroblast
LEPR	5.01729	1.39609	5.24065e-07	0.000172629	TCF12+ Fibroblast
PTCH1	5.00781	1.1809	5.5053e-07	0.00017713	TCF12+ Fibroblast
EGFR	4.77821	1.306	1.76859e-06	0.000489369	TCF12+ Fibroblast
ANGPT1	4.72954	1.47583	2.25031e-06	0.000576538	TCF12+ Fibroblast
LPPR4	4.21564	1.11999	2.4907e-05	0.00465661	TCF12+ Fibroblast
ENPP1	4.18333	1.51597	2.87266e-05	0.00522937	TCF12+ Fibroblast
KPNB1	4.12712	1.12634	3.67336e-05	0.00643303	TCF12+ Fibroblast
AZIN1	4.07134	1.24796	4.67444e-05	0.00760833	TCF12+ Fibroblast
PCDH18	4.06315	1.04303	4.84147e-05	0.00772752	TCF12+ Fibroblast
WNT4	3.98884	1.26525	6.63958e-05	0.00998463	TCF12+ Fibroblast
GBP1	3.77196	1.19708	0.000161972	0.0200079	TCF12+ Fibroblast
DACH1	3.7319	1.03424	0.000190044	0.0224723	TCF12+ Fibroblast
ERRFI1	3.67094	1.00473	0.000241657	0.0264365	TCF12+ Fibroblast
PDE3B	3.46612	1.3001	0.000528034	0.0496963	TCF12+ Fibroblast
MT2A	8.55995	3.01999	1.12913e-17	1.56216e-13	CCL2+ Fibroblast
CCL2	7.98033	3.10006	1.4594e-15	1.00954e-11	CCL2+ Fibroblast
C11orf96	7.34118	2.05542	2.11712e-13	9.76344e-10	CCL2+ Fibroblast
SERPINE1	7.23608	2.40387	4.61848e-13	1.59742e-09	CCL2+ Fibroblast
GEM	7.14288	2.76127	9.13986e-13	2.529e-09	CCL2+ Fibroblast
PHLDA1	7.0728	2.19286	1.51834e-12	3.50104e-09	CCL2+ Fibroblast
LIF	7.02144	4.89397	2.19592e-12	3.99213e-09	CCL2+ Fibroblast
VEGFA	7.01226	2.27439	2.34505e-12	3.99213e-09	CCL2+ Fibroblast
LMNA	6.99797	1.83182	2.59698e-12	3.99213e-09	CCL2+ Fibroblast
PTGDS	6.84286	2.53104	7.76274e-12	1.07398e-08	CCL2+ Fibroblast
TNFRSF12A	6.70646	4.94126	1.99404e-11	2.50796e-08	CCL2+ Fibroblast
NAMPT	6.617	2.21072	3.66565e-11	4.22619e-08	CCL2+ Fibroblast
MMP19	6.50645	3.60211	7.69481e-11	8.18906e-08	CCL2+ Fibroblast
EMP1	6.41937	1.64624	1.3684e-10	1.35227e-07	CCL2+ Fibroblast
TIMP1	6.33943	1.43153	2.30611e-10	2.12701e-07	CCL2+ Fibroblast
GPRC5A	6.17548	3.97601	6.59628e-10	5.70372e-07	CCL2+ Fibroblast
KDM6B	6.06799	4.11144	1.2952e-09	1.05406e-06	CCL2+ Fibroblast
IL1R1	5.96765	1.70709	2.40701e-09	1.85005e-06	CCL2+ Fibroblast
SOD2	5.86458	1.55306	4.50271e-09	3.27869e-06	CCL2+ Fibroblast
S100A6	5.83601	1.3543	5.34667e-09	3.69856e-06	CCL2+ Fibroblast
ICAM1	5.8156	2.5195	6.04176e-09	3.98037e-06	CCL2+ Fibroblast
IER3	5.79791	1.71661	6.71465e-09	4.2226e-06	CCL2+ Fibroblast
ERRFI1	5.7809	2.12889	7.43011e-09	4.46937e-06	CCL2+ Fibroblast
RPLP1	5.68022	1.46032	1.34524e-08	7.75475e-06	CCL2+ Fibroblast
LDHA	5.57205	1.84677	2.51762e-08	1.38757e-05	CCL2+ Fibroblast
ARID5B	5.56593	2.34716	2.60765e-08	1.38757e-05	CCL2+ Fibroblast
MAFF	5.54484	1.90892	2.9423e-08	1.50766e-05	CCL2+ Fibroblast
CD74	5.40469	3.01522	6.49195e-08	3.20772e-05	CCL2+ Fibroblast
ELL2	5.34074	2.93476	9.25659e-08	4.41603e-05	CCL2+ Fibroblast
RARRES2	5.22713	1.38912	1.72159e-07	7.68328e-05	CCL2+ Fibroblast
TMSB4X	5.18699	1.5761	2.13715e-07	9.05247e-05	CCL2+ Fibroblast
NFATC2	5.18257	3.58788	2.18846e-07	9.05247e-05	CCL2+ Fibroblast
GAPDH	5.17951	1.52558	2.22468e-07	9.05247e-05	CCL2+ Fibroblast
SAT1	5.11454	1.34615	3.14503e-07	0.000124318	CCL2+ Fibroblast
RPL37A	5.08767	1.40423	3.62489e-07	0.000139307	CCL2+ Fibroblast
THBS1	4.96215	1.47662	6.97158e-07	0.000253821	CCL2+ Fibroblast
SLC2A3	4.95569	1.87796	7.20738e-07	0.000255677	CCL2+ Fibroblast
SMAD7	4.90195	2.43689	9.48917e-07	0.000328207	CCL2+ Fibroblast
GADD45A	4.8761	3.10928	1.08207e-06	0.000365131	CCL2+ Fibroblast
FAU	4.85024	1.51044	1.2331e-06	0.00040619	CCL2+ Fibroblast
FAM107B	4.79174	3.19273	1.65344e-06	0.000531983	CCL2+ Fibroblast
HSPA5	4.77541	1.21308	1.79342e-06	0.000563908	CCL2+ Fibroblast
RPL13	4.70024	1.18467	2.59861e-06	0.00078941	CCL2+ Fibroblast
CEBPB	4.6982	1.61125	2.62471e-06	0.00078941	CCL2+ Fibroblast
RPLP2	4.672	1.3243	2.98277e-06	0.000878012	CCL2+ Fibroblast
TP53BP2	4.65227	2.76014	3.28294e-06	0.000939242	CCL2+ Fibroblast
BHLHE40	4.64955	1.67638	3.32655e-06	0.000939242	CCL2+ Fibroblast
HLA-C	4.62506	1.00653	3.74487e-06	0.00102931	CCL2+ Fibroblast
FOSL1	4.62234	4.60939	3.79434e-06	0.00102931	CCL2+ Fibroblast
YBX3	4.54581	1.46238	5.47254e-06	0.00145601	CCL2+ Fibroblast
PIM1	4.54138	2.24784	5.58861e-06	0.00145884	CCL2+ Fibroblast
BTG1	4.49104	1.37549	7.08757e-06	0.00180001	CCL2+ Fibroblast
VASN	4.489	2.38853	7.15581e-06	0.00180001	CCL2+ Fibroblast
MSC	4.42233	2.62847	9.76419e-06	0.00236996	CCL2+ Fibroblast
YWHAZ	4.41417	1.34382	1.014e-05	0.00241873	CCL2+ Fibroblast
MYADM	4.38015	1.61129	1.18597e-05	0.00278099	CCL2+ Fibroblast
DUSP5	4.36042	2.13087	1.29811e-05	0.00295828	CCL2+ Fibroblast
ETS1	4.35362	2.01284	1.33908e-05	0.00295828	CCL2+ Fibroblast
PTMA	4.34954	1.53441	1.36425e-05	0.00295828	CCL2+ Fibroblast
RPS8	4.34886	1.19448	1.36849e-05	0.00295828	CCL2+ Fibroblast
C3	4.34886	1.36337	1.36849e-05	0.00295828	CCL2+ Fibroblast
RPL19	4.32199	1.08116	1.54631e-05	0.00329127	CCL2+ Fibroblast
CREM	4.3094	2.96353	1.63698e-05	0.00343146	CCL2+ Fibroblast
RPL8	4.26178	1.02701	2.02807e-05	0.0041878	CCL2+ Fibroblast
MYL12A	4.2577	1.56394	2.06544e-05	0.00420226	CCL2+ Fibroblast
RPL32	4.24341	1.31809	2.20149e-05	0.00441414	CCL2+ Fibroblast
ETS2	4.2247	1.33792	2.39258e-05	0.00472875	CCL2+ Fibroblast
BAG3	4.19579	2.32784	2.71924e-05	0.00529868	CCL2+ Fibroblast
TUBA1B	4.17198	1.57774	3.01967e-05	0.00580238	CCL2+ Fibroblast
RPL13A	4.16858	1.10363	3.06508e-05	0.0058079	CCL2+ Fibroblast
RTN4	4.14681	1.25708	3.37145e-05	0.00621919	CCL2+ Fibroblast
RGCC	4.13082	2.27644	3.61472e-05	0.00658023	CCL2+ Fibroblast
CCDC71L	4.12027	2.30682	3.78421e-05	0.00679929	CCL2+ Fibroblast
TUBB4B	4.11245	1.59636	3.9148e-05	0.00694376	CCL2+ Fibroblast
IFITM3	4.0832	1.06907	4.44201e-05	0.00777915	CCL2+ Fibroblast
RPL35A	4.05701	1.12322	4.97058e-05	0.00853406	CCL2+ Fibroblast
GABARAPL1	4.05497	1.69482	5.01418e-05	0.00853406	CCL2+ Fibroblast
HSD11B1	4.05292	1.74511	5.05814e-05	0.00853406	CCL2+ Fibroblast
B4GALT1	4.04952	1.51053	5.13222e-05	0.00855473	CCL2+ Fibroblast
DDX21	4.01041	2.07201	6.06146e-05	0.00986592	CCL2+ Fibroblast
JMJD1C	3.92367	1.36673	8.72116e-05	0.0138882	CCL2+ Fibroblast
RPS16	3.92333	1.00713	8.73348e-05	0.0138882	CCL2+ Fibroblast
SLC4A7	3.91618	2.81172	8.9962e-05	0.0141435	CCL2+ Fibroblast
TOP1	3.89373	1.75198	9.87134e-05	0.0151744	CCL2+ Fibroblast
PEA15	3.88965	1.7417	0.000100389	0.0152624	CCL2+ Fibroblast
RPS24	3.88251	1.26616	0.000103385	0.015547	CCL2+ Fibroblast
MYC	3.8604	2.11654	0.000113203	0.0166613	CCL2+ Fibroblast
HSPA1A	3.82706	1.63088	0.000129681	0.018689	CCL2+ Fibroblast
ITPRIP	3.81686	2.27385	0.000135162	0.019278	CCL2+ Fibroblast
TRIB1	3.80631	1.2553	0.000141054	0.019913	CCL2+ Fibroblast
CDKN1A	3.79713	1.32836	0.000146381	0.0204564	CCL2+ Fibroblast
SPHK1	3.77604	5.08012	0.000159342	0.0218266	CCL2+ Fibroblast
C8orf4	3.76379	1.58533	0.000167355	0.0226995	CCL2+ Fibroblast
SF1	3.74883	1.63691	0.000177663	0.0238638	CCL2+ Fibroblast
RHOBTB3	3.73998	1.60611	0.000184032	0.0243142	CCL2+ Fibroblast
AKAP13	3.7393	1.34055	0.000184531	0.0243142	CCL2+ Fibroblast
PLAUR	3.6927	2.61844	0.000221884	0.028163	CCL2+ Fibroblast
IL11	3.68556	6.46033	0.000228201	0.0287015	CCL2+ Fibroblast
NFKBIA	3.67331	1.02486	0.000239425	0.0295755	CCL2+ Fibroblast
FOXO3	3.67025	1.84437	0.000242311	0.0296671	CCL2+ Fibroblast
PPP1R15A	3.64474	1.02187	0.000267662	0.0324833	CCL2+ Fibroblast
CD59	3.61515	1.00645	0.000300177	0.0361126	CCL2+ Fibroblast
HNRNPAB	3.60324	1.67636	0.000314273	0.0374824	CCL2+ Fibroblast
SELM	3.59338	1.31136	0.000326419	0.0385984	CCL2+ Fibroblast
IFITM2	3.58793	1.46855	0.000333307	0.0390789	CCL2+ Fibroblast
LIMS1	3.56787	1.32701	0.0003599	0.0418422	CCL2+ Fibroblast
BACH1	3.5597	1.80639	0.000371275	0.042805	CCL2+ Fibroblast
SFPQ	3.55494	1.27076	0.000378065	0.0432275	CCL2+ Fibroblast
HNRNPU	3.54882	1.01644	0.000386965	0.0435257	CCL2+ Fibroblast
HAS2	3.51378	3.67423	0.000441776	0.0485077	CCL2+ Fibroblast
C7	11.506	4.4349	1.23056e-30	1.70248e-26	C7+ Fibroblast
MGP	10.3983	2.32297	2.52425e-25	1.74615e-21	C7+ Fibroblast
CHRDL1	9.93848	5.40654	2.83128e-23	1.30569e-19	C7+ Fibroblast
IGF1	9.79482	4.53497	1.18513e-22	4.09908e-19	C7+ Fibroblast
SCN7A	9.42878	3.84385	4.14874e-21	1.14796e-17	C7+ Fibroblast
SPARCL1	8.61359	1.58194	7.08091e-18	1.39949e-14	C7+ Fibroblast
PCOLCE2	7.8862	6.76949	3.11531e-15	4.78893e-12	C7+ Fibroblast
COL14A1	7.45444	1.68909	9.02498e-14	1.03102e-10	C7+ Fibroblast
CCDC80	7.44509	1.57585	9.68793e-14	1.03102e-10	C7+ Fibroblast
SULF1	7.17206	2.59598	7.38787e-13	7.30079e-10	C7+ Fibroblast
GSN	6.92293	1.40463	4.42405e-12	3.82542e-09	C7+ Fibroblast
PRELP	6.66237	2.56663	2.69454e-11	2.07105e-08	C7+ Fibroblast
EPHA3	6.52468	1.95439	6.81462e-11	4.71401e-08	C7+ Fibroblast
SLIT3	6.42311	4.68785	1.33521e-10	8.03156e-08	C7+ Fibroblast
RP11-572C15.6	6.16488	2.53207	7.0535e-10	3.90341e-07	C7+ Fibroblast
PLXDC2	5.96407	1.74023	2.46028e-09	1.1346e-06	C7+ Fibroblast
IGFBP6	5.76586	1.50164	8.12431e-09	3.48565e-06	C7+ Fibroblast
TIMP3	5.76196	1.21857	8.31417e-09	3.48565e-06	C7+ Fibroblast
OGN	5.62947	5.01421	1.80761e-08	6.94674e-06	C7+ Fibroblast
MATN2	5.55647	1.3838	2.75278e-08	9.76531e-06	C7+ Fibroblast
NFIB	5.34839	2.04544	8.87405e-08	2.72828e-05	C7+ Fibroblast
SMOC1	5.34345	5.83276	9.11923e-08	2.74271e-05	C7+ Fibroblast
FBLN2	5.31799	1.70245	1.04917e-07	3.08836e-05	C7+ Fibroblast
SPOCK3	5.2133	2.40838	1.85508e-07	5.133e-05	C7+ Fibroblast
IGFBP3	5.18135	3.34565	2.20286e-07	5.97581e-05	C7+ Fibroblast
CFD	5.11848	1.11861	3.08004e-07	8.19469e-05	C7+ Fibroblast
SPOCK1	5.04211	4.04585	4.60435e-07	0.000120191	C7+ Fibroblast
EZR	5.00366	1.47191	5.62523e-07	0.0001415	C7+ Fibroblast
PI16	4.95014	29.8707	7.41587e-07	0.000183212	C7+ Fibroblast
TCF21	4.81168	1.91981	1.49667e-06	0.000350956	C7+ Fibroblast
CGNL1	4.62334	2.47466	3.77614e-06	0.000779744	C7+ Fibroblast
PRSS23	4.50306	1.94059	6.69823e-06	0.00130521	C7+ Fibroblast
FAM198B	4.39369	3.95286	1.11442e-05	0.00207301	C7+ Fibroblast
SERPINE2	4.37005	2.39961	1.24218e-05	0.00223189	C7+ Fibroblast
FXYD6	4.37005	2.06317	1.24218e-05	0.00223189	C7+ Fibroblast
NRK	4.33186	4.24638	1.47853e-05	0.00255693	C7+ Fibroblast
MYLK	4.28146	1.14702	1.85667e-05	0.00305798	C7+ Fibroblast
NFIA	4.25055	1.11772	2.13245e-05	0.00339109	C7+ Fibroblast
CST3	4.2147	1.03768	2.50109e-05	0.00388793	C7+ Fibroblast
QSOX1	4.14898	1.25349	3.33965e-05	0.00502219	C7+ Fibroblast
GPNMB	4.11572	1.91978	3.85966e-05	0.00562088	C7+ Fibroblast
FAT4	4.11261	1.80017	3.91216e-05	0.005638	C7+ Fibroblast
MEIS1	4.10845	1.52088	3.98323e-05	0.0056677	C7+ Fibroblast
SSX2IP	3.91361	2.94538	9.0925e-05	0.0118674	C7+ Fibroblast
FBLN5	3.87439	1.15465	0.000106893	0.0136933	C7+ Fibroblast
PODN	3.75671	1.78218	0.000172165	0.0208939	C7+ Fibroblast
PPL	3.73696	2.00977	0.000186257	0.0218378	C7+ Fibroblast
SLIT2	3.73021	1.09882	0.000191322	0.0219659	C7+ Fibroblast
ITPR1	3.72917	1.87604	0.000192112	0.0219659	C7+ Fibroblast
TFPI	3.6967	1.08253	0.000218424	0.0239833	C7+ Fibroblast
FIBIN	3.67617	4.60532	0.000236759	0.0257918	C7+ Fibroblast
LPHN2	3.6715	1.17952	0.000241134	0.0260632	C7+ Fibroblast
GFRA1	3.65617	1.38501	0.000256012	0.0274567	C7+ Fibroblast
HTRA3	3.59408	4.20156	0.000325537	0.0338632	C7+ Fibroblast
NFIX	3.54524	1.14633	0.000392251	0.0393246	C7+ Fibroblast
NEGR1	3.53693	2.24895	0.000404807	0.0401518	C7+ Fibroblast
SRD5A2	3.50576	2.59623	0.000455312	0.0437447	C7+ Fibroblast
GPX3	3.49588	1.94386	0.000472493	0.0450823	C7+ Fibroblast
MKX	3.47874	3.00644	0.000503779	0.0470931	C7+ Fibroblast
SFRP1	3.47095	1.59787	0.000518629	0.0481559	C7+ Fibroblast
