## Supplemental Table 4 for "Single cell transcriptional profiling of benign prostatic hyperplasia reveals a progenitor-like luminal epithelial cell state within an inflammatory microenvironment"

### Sheet: macrophages_deg
names	scores	pvals	pvals_adj	logfoldchanges	group
C3	33.3969	1.52071e-244	3.04294e-240	4.66377	Myeloid
RGS1	28.0048	1.41908e-172	9.46526e-169	2.9415	Myeloid
EPB41L2	20.9884	8.37888e-98	1.86291e-94	3.40649	Myeloid
CX3CR1	20.5682	5.29109e-94	1.05875e-90	3.65181	Myeloid
HLA-DPA1	20.1607	2.16583e-90	3.33372e-87	1.15192	Myeloid
FCGR3A	19.9145	3.04861e-88	4.35734e-85	2.51566	Myeloid
C1QA	19.7422	9.35746e-87	1.10143e-83	2.80517	Myeloid
A2M	19.4678	2.05887e-84	2.28878e-81	2.79075	Myeloid
HLA-DPB1	19.0449	7.23663e-81	7.62132e-78	1.22956	Myeloid
HLA-DQB1	18.9371	5.64475e-80	5.64757e-77	1.95982	Myeloid
HLA-DOA	18.8023	7.22828e-79	6.88752e-76	2.74714	Myeloid
C1QC	17.8312	4.04385e-71	3.11221e-68	2.7028	Myeloid
ADAM28	17.6335	1.3625e-69	9.40128e-67	3.02327	Myeloid
C1QB	17.5738	3.90903e-69	2.60733e-66	2.64933	Myeloid
CSF1R	17.31	3.9552e-67	2.39829e-64	1.57202	Myeloid
SLCO2B1	16.8916	5.18613e-64	2.80471e-61	2.87417	Myeloid
BHLHE41	16.6244	4.63666e-62	2.37896e-59	4.05571	Myeloid
HLA-DQA1	16.6217	4.85295e-62	2.42769e-59	1.88428	Myeloid
PLXDC2	16.6016	6.7887e-62	3.31322e-59	1.56322	Myeloid
VASH1	16.5374	1.97384e-61	9.40392e-59	2.53809	Myeloid
MEF2A	16.4133	1.5355e-60	6.98304e-58	2.16012	Myeloid
YWHAH	16.2459	2.3896e-59	1.06258e-56	2.38316	Myeloid
AXL	15.8647	1.11231e-56	4.63693e-54	3.39194	Myeloid
PALD1	15.7527	6.58491e-56	2.63528e-53	3.33648	Myeloid
DOCK4	15.5025	3.33514e-54	1.28339e-51	2.52755	Myeloid
FMNL3	15.4377	9.12386e-54	3.3809e-51	3.14335	Myeloid
OGFRL1	15.2712	1.18892e-52	4.17373e-50	1.55116	Myeloid
SGK1	15.2592	1.43029e-52	4.93448e-50	1.26075	Myeloid
PLXDC1	15.0861	1.99949e-51	6.78131e-49	5.28864	Myeloid
MSR1	14.3367	1.29074e-46	3.7982e-44	2.23579	Myeloid
MGAT4A	14.0101	1.35119e-44	3.75518e-42	2.0932	Myeloid
LPAR6	13.9135	5.24813e-44	1.41912e-41	2.37851	Myeloid
SLC4A7	13.6476	2.08736e-42	5.4958e-40	2.5695	Myeloid
DST	13.5791	5.3289e-42	1.36707e-39	2.31217	Myeloid
HERPUD1	13.5191	1.20607e-41	2.94311e-39	1.36818	Myeloid
KCTD12	13.4935	1.7084e-41	4.11868e-39	1.2063	Myeloid
SORL1	13.0234	9.00801e-39	2.12059e-36	1.44516	Myeloid
MAF	12.8089	1.46188e-37	3.32411e-35	2.77562	Myeloid
CIITA	12.7147	4.89737e-37	1.10108e-34	2.24075	Myeloid
ZFP36L1	12.704	5.62052e-37	1.24963e-34	1.19607	Myeloid
USP53	12.5549	3.73614e-36	8.09607e-34	3.52929	Myeloid
LPCAT2	12.1196	8.31828e-34	1.6813e-31	1.87466	Myeloid
B3GNT5	12.0249	2.62918e-33	5.2089e-31	1.77585	Myeloid
GPR34	11.9051	1.11339e-32	2.1218e-30	2.92871	Myeloid
P2RY13	11.5544	7.00993e-31	1.27517e-28	2.2423	Myeloid
BMP2K	11.4907	1.46908e-30	2.62468e-28	1.60334	Myeloid
HLA-DMA	11.3772	5.43338e-30	9.6214e-28	1.16211	Myeloid
RGS10	11.3525	7.21093e-30	1.2547e-27	1.73812	Myeloid
ITPR2	11.2501	2.31241e-29	3.88835e-27	1.6667	Myeloid
CXCR4	11.2336	2.78956e-29	4.61314e-27	1.14064	Myeloid
ST6GAL1	11.1624	6.23143e-29	1.02206e-26	2.65942	Myeloid
ZFP36L2	11.0588	1.98663e-28	3.20584e-26	1.10472	Myeloid
CTNND1	10.8454	2.09645e-27	3.25194e-25	1.7147	Myeloid
NUDT3	10.8253	2.61233e-27	4.02098e-25	1.46161	Myeloid
GPRIN3	10.7339	7.05184e-27	1.06096e-24	1.78614	Myeloid
MEF2C	10.6491	1.7612e-26	2.61049e-24	1.53204	Myeloid
CD69	10.4903	9.57023e-26	1.35816e-23	2.34652	Myeloid
JUN	10.4249	1.90953e-25	2.65345e-23	1.05012	Myeloid
FRMD4A	10.3706	3.37263e-25	4.65423e-23	2.93837	Myeloid
ABCC4	10.1611	2.95863e-24	3.89488e-22	3.56489	Myeloid
ITM2C	10.0961	5.75018e-24	7.52034e-22	3.20121	Myeloid
DOCK10	10.031	1.11335e-23	1.42809e-21	1.50769	Myeloid
PIK3R1	9.99769	1.56001e-23	1.97568e-21	1.43503	Myeloid
TM6SF1	9.9632	2.20831e-23	2.76177e-21	2.67165	Myeloid
SWAP70	9.79927	1.134e-22	1.40069e-20	1.45674	Myeloid
IL13RA1	9.73734	2.0895e-22	2.54944e-20	1.20236	Myeloid
IL6ST	9.67352	3.90699e-22	4.68137e-20	1.36895	Myeloid
HSPA1B	9.6216	6.48169e-22	7.72016e-20	1.7555	Myeloid
SPRED1	9.53165	1.54797e-21	1.78016e-19	1.75059	Myeloid
SFMBT2	9.39232	5.86935e-21	6.59807e-19	2.18568	Myeloid
SESN3	9.25355	2.17165e-20	2.37457e-18	1.86862	Myeloid
PCNXL2	9.16364	5.01738e-20	5.45641e-18	3.43379	Myeloid
HSPA1A	9.07961	1.08966e-19	1.15979e-17	1.3752	Myeloid
TLR7	9.07262	1.16193e-19	1.2237e-17	2.0606	Myeloid
MS4A7	9.06217	1.27884e-19	1.33977e-17	1.05224	Myeloid
NDRG2	9.02045	1.87317e-19	1.93207e-17	3.04485	Myeloid
SLC40A1	8.91978	4.67227e-19	4.77e-17	1.91394	Myeloid
FCER1A	8.86813	7.43815e-19	7.51704e-17	2.82005	Myeloid
ENTPD1	8.73213	2.49909e-18	2.4879e-16	1.43204	Myeloid
MARCKS	8.66482	4.52233e-18	4.43587e-16	1.08584	Myeloid
INPP5D	8.58946	8.73757e-18	8.44632e-16	1.32524	Myeloid
IL18	8.53248	1.43248e-17	1.35848e-15	1.85149	Myeloid
MAN2A1	8.49329	2.00865e-17	1.89026e-15	1.5148	Myeloid
LPIN2	8.49309	2.01212e-17	1.89026e-15	1.76512	Myeloid
ATM	8.48674	2.12512e-17	1.98709e-15	1.45966	Myeloid
BIN1	8.43916	3.19633e-17	2.9474e-15	3.0888	Myeloid
TREM2	8.40789	4.1745e-17	3.81424e-15	2.14137	Myeloid
SRSF7	8.30243	1.01999e-16	9.11162e-15	1.1236	Myeloid
C6orf62	8.2088	2.2342e-16	1.96944e-14	1.15816	Myeloid
PLD4	8.17359	2.99348e-16	2.60433e-14	3.18996	Myeloid
MOB1B	8.08373	6.28171e-16	5.37167e-14	1.74794	Myeloid
CXCL16	8.07882	6.53946e-16	5.56828e-14	1.05353	Myeloid
PTGER4	8.04153	8.8725e-16	7.52283e-14	1.13751	Myeloid
FAM26F	7.93229	2.15133e-15	1.78623e-13	1.33882	Myeloid
MRC2	7.9075	2.62613e-15	2.14486e-13	2.75681	Myeloid
CD81	7.827	4.99651e-15	3.96747e-13	1.07285	Myeloid
AKR1B1	7.827	4.99651e-15	3.96747e-13	1.57158	Myeloid
PTGS1	7.78207	7.13484e-15	5.64301e-13	1.98656	Myeloid
BCL2	7.64092	2.15667e-14	1.67918e-12	2.19537	Myeloid
CLDN1	7.61054	2.72949e-14	2.0767e-12	5.25347	Myeloid
FAM105A	7.59792	3.00923e-14	2.27225e-12	1.47338	Myeloid
CSF2RA	7.5587	4.07124e-14	3.05114e-12	1.29316	Myeloid
PCM1	7.49444	6.65841e-14	4.89834e-12	1.08859	Myeloid
ZFHX3	7.48555	7.12459e-14	5.18411e-12	1.38451	Myeloid
ATP8B4	7.44432	9.74448e-14	7.03925e-12	2.23447	Myeloid
ATP2C1	7.39159	1.45081e-13	1.02946e-11	1.42321	Myeloid
ARHGAP21	7.34144	2.11313e-13	1.48887e-11	1.6875	Myeloid
TGFBR1	7.32207	2.44183e-13	1.70843e-11	1.39449	Myeloid
CPED1	7.25246	4.09275e-13	2.82399e-11	2.25551	Myeloid
RB1	7.2138	5.44131e-13	3.71606e-11	1.24491	Myeloid
OLFML3	7.21171	5.52549e-13	3.76072e-11	3.54903	Myeloid
IFI16	7.205	5.8046e-13	3.92398e-11	1.01459	Myeloid
SLC8A1	7.07386	1.50684e-12	9.91837e-11	1.05065	Myeloid
CCND1	7.04376	1.87124e-12	1.22365e-10	2.85185	Myeloid
PLAU	7.04227	1.89133e-12	1.23275e-10	1.73948	Myeloid
CTTNBP2NL	7.04002	1.92213e-12	1.24876e-10	2.28231	Myeloid
LAIR1	7.03158	2.04208e-12	1.3224e-10	1.06847	Myeloid
HLA-DQB2	6.92761	4.28007e-12	2.69321e-10	1.48633	Myeloid
P2RY12	6.84848	7.46394e-12	4.59549e-10	3.89853	Myeloid
KIAA1147	6.8451	7.64209e-12	4.69074e-10	2.17441	Myeloid
ELMO1	6.83658	8.11044e-12	4.94786e-10	1.66739	Myeloid
TBC1D9	6.83297	8.31767e-12	5.05886e-10	1.07337	Myeloid
NUCKS1	6.77405	1.25227e-11	7.54758e-10	1.10968	Myeloid
ETV5	6.70533	2.00957e-11	1.18969e-09	2.63072	Myeloid
FILIP1L	6.66896	2.57632e-11	1.51179e-09	2.67924	Myeloid
AHSA2	6.5899	4.40114e-11	2.54528e-09	1.72301	Myeloid
H1F0	6.46074	1.04195e-10	5.88967e-09	1.56581	Myeloid
BLNK	6.40905	1.46426e-10	8.07161e-09	3.32877	Myeloid
GPR155	6.40198	1.53375e-10	8.43142e-09	1.7067	Myeloid
MCF2L	6.39402	1.61578e-10	8.83381e-09	5.01962	Myeloid
SOCS6	6.38542	1.70926e-10	9.31941e-09	2.06662	Myeloid
SUSD3	6.36239	1.98634e-10	1.07134e-08	3.27441	Myeloid
SRGAP1	6.35544	2.0783e-10	1.11194e-08	2.45787	Myeloid
KCNQ3	6.34547	2.21742e-10	1.18321e-08	5.87933	Myeloid
SCRN1	6.32988	2.45351e-10	1.30571e-08	1.64466	Myeloid
SIGLEC10	6.3159	2.68603e-10	1.42189e-08	1.17362	Myeloid
OSBPL3	6.29765	3.02194e-10	1.59129e-08	2.10299	Myeloid
ARHGEF12	6.28724	3.23159e-10	1.69722e-08	2.14047	Myeloid
ENPP1	6.2821	3.34039e-10	1.74977e-08	6.46866	Myeloid
FCGBP	6.28049	3.37511e-10	1.76334e-08	4.16301	Myeloid
CHD9	6.279	3.40755e-10	1.77565e-08	1.08432	Myeloid
CCDC50	6.26156	3.81147e-10	1.97584e-08	1.47416	Myeloid
CCND2	6.25324	4.02023e-10	2.06799e-08	1.57248	Myeloid
FMNL2	6.21341	5.18459e-10	2.63979e-08	1.23333	Myeloid
ADAP2	6.2065	5.41774e-10	2.7376e-08	1.26248	Myeloid
C6orf48	6.20578	5.44273e-10	2.7433e-08	1.01997	Myeloid
RAP2A	6.19051	5.99716e-10	3.0076e-08	1.36529	Myeloid
HAVCR2	6.1852	6.20236e-10	3.10273e-08	1.18738	Myeloid
CARD11	6.1422	8.13872e-10	4.04109e-08	3.75985	Myeloid
UGCG	6.13746	8.38535e-10	4.14298e-08	1.31611	Myeloid
GSTM3	6.12797	8.90066e-10	4.38675e-08	2.94281	Myeloid
APOE	6.03622	1.57766e-09	7.57051e-08	1.06918	Myeloid
ZNF618	5.99519	2.03251e-09	9.54709e-08	2.82827	Myeloid
OFD1	5.98048	2.22484e-09	1.03533e-07	2.32859	Myeloid
TCF4	5.96577	2.43485e-09	1.12781e-07	1.46633	Myeloid
PRDM1	5.94696	2.73168e-09	1.25947e-07	1.02729	Myeloid
MERTK	5.94403	2.78105e-09	1.27928e-07	1.27681	Myeloid
SIPA1	5.94334	2.79267e-09	1.28168e-07	1.76886	Myeloid
IGSF21	5.9394	2.86059e-09	1.30985e-07	5.0883	Myeloid
ST3GAL6	5.92683	3.08847e-09	1.40775e-07	1.64143	Myeloid
PRPF38B	5.92257	3.16957e-09	1.44144e-07	1.07899	Myeloid
CLEC9A	5.91364	3.34621e-09	1.51488e-07	5.24923	Myeloid
TLR10	5.90058	3.62221e-09	1.63613e-07	4.6057	Myeloid
GSN	5.85151	4.87126e-09	2.18062e-07	1.03201	Myeloid
TLR1	5.82772	5.61899e-09	2.49304e-07	1.40918	Myeloid
SIGLEC8	5.78162	7.39834e-09	3.2113e-07	4.91399	Myeloid
CEP170	5.76402	8.21336e-09	3.54966e-07	1.14239	Myeloid
UNC5B	5.73597	9.69568e-09	4.18126e-07	2.51298	Myeloid
ARHGAP5	5.64313	1.66984e-08	7.01804e-07	1.51598	Myeloid
PRKACB	5.64281	1.67297e-08	7.01804e-07	1.58483	Myeloid
EML1	5.61468	1.96929e-08	8.24381e-07	5.03454	Myeloid
GLS	5.61299	1.9886e-08	8.30728e-07	1.06702	Myeloid
FAM168A	5.53189	3.16801e-08	1.29636e-06	1.71468	Myeloid
TBC1D12	5.4962	3.8806e-08	1.57827e-06	1.86019	Myeloid
SESN1	5.48945	4.03189e-08	1.63316e-06	1.78395	Myeloid
FAM149A	5.48808	4.0632e-08	1.6407e-06	5.16845	Myeloid
EVL	5.48792	4.06689e-08	1.6407e-06	1.15963	Myeloid
JAZF1	5.47868	4.28514e-08	1.72526e-06	1.43564	Myeloid
SPIN1	5.45075	5.01586e-08	1.99935e-06	1.46919	Myeloid
GAL3ST4	5.44613	5.14788e-08	2.04383e-06	3.13852	Myeloid
ITPRIPL2	5.3684	7.94382e-08	3.05957e-06	1.32051	Myeloid
ARHGAP18	5.36824	7.9509e-08	3.05957e-06	1.01669	Myeloid
SMURF2	5.36422	8.12996e-08	3.12246e-06	1.91133	Myeloid
NFATC2	5.31181	1.08539e-07	4.1212e-06	2.48318	Myeloid
ARL5A	5.31021	1.09501e-07	4.142e-06	1.04937	Myeloid
CLEC2B	5.2799	1.29252e-07	4.85239e-06	1.0281	Myeloid
SRGAP2	5.22227	1.7674e-07	6.58579e-06	1.35975	Myeloid
CAMK2D	5.19342	2.06469e-07	7.665e-06	1.34033	Myeloid
SLC1A4	5.1906	2.09613e-07	7.75296e-06	1.6357	Myeloid
GPR114	5.18924	2.11157e-07	7.79565e-06	5.23727	Myeloid
TNPO1	5.18442	2.16694e-07	7.97067e-06	1.08454	Myeloid
GGA2	5.17859	2.23572e-07	8.19354e-06	1.01538	Myeloid
GATM	5.13273	2.85566e-07	1.03706e-05	2.09139	Myeloid
FRMD4B	5.12405	2.9904e-07	1.08321e-05	1.06671	Myeloid
RASAL2	5.1079	3.25767e-07	1.16821e-05	1.97599	Myeloid
SLC39A10	5.10621	3.28689e-07	1.17448e-05	1.51158	Myeloid
MACC1	5.09986	3.39909e-07	1.2124e-05	2.76219	Myeloid
C10orf128	5.09717	3.44778e-07	1.2254e-05	1.65263	Myeloid
HTRA1	5.09495	3.48825e-07	1.23759e-05	2.8834	Myeloid
FCHSD2	5.05943	4.20517e-07	1.47883e-05	1.0997	Myeloid
LRMP	4.99312	5.94129e-07	2.0604e-05	1.14206	Myeloid
APPL1	4.96892	6.73262e-07	2.32275e-05	1.04979	Myeloid
ALOX5AP	4.94457	7.63131e-07	2.6103e-05	1.11495	Myeloid
FAM129A	4.88991	1.00882e-06	3.41564e-05	1.00716	Myeloid
TANC2	4.86322	1.15488e-06	3.87325e-05	1.68935	Myeloid
AKAP11	4.8322	1.35033e-06	4.48839e-05	1.10392	Myeloid
CSGALNACT1	4.82818	1.37786e-06	4.57231e-05	2.70225	Myeloid
GPR126	4.80921	1.51527e-06	5.0034e-05	3.27528	Myeloid
CAMK1D	4.78357	1.72208e-06	5.67692e-05	1.2191	Myeloid
SDCCAG8	4.75889	1.94656e-06	6.34607e-05	1.19368	Myeloid
IL16	4.74069	2.12993e-06	6.8631e-05	1.03938	Myeloid
ADORA3	4.72658	2.2833e-06	7.29854e-05	2.48333	Myeloid
ITGA9	4.71131	2.46129e-06	7.82994e-05	2.02048	Myeloid
RGL2	4.69757	2.6328e-06	8.34902e-05	1.43916	Myeloid
ARHGAP24	4.67273	2.97223e-06	9.35132e-05	1.61028	Myeloid
SEL1L3	4.64813	3.34952e-06	0.000104399	1.50033	Myeloid
MTUS1	4.62105	3.81809e-06	0.000117901	2.92638	Myeloid
CTTNBP2	4.62052	3.82772e-06	0.000117903	3.0004	Myeloid
WDFY4	4.6204	3.82995e-06	0.000117903	1.18417	Myeloid
QPRT	4.60465	4.13162e-06	0.000126412	3.03848	Myeloid
GIMAP8	4.55389	5.26627e-06	0.000158463	1.15917	Myeloid
ZCCHC11	4.52885	5.93048e-06	0.000177648	1.33354	Myeloid
CAMSAP2	4.52708	5.9803e-06	0.000178873	1.89521	Myeloid
ZNF791	4.52544	6.02709e-06	0.000180003	2.39355	Myeloid
TMEM173	4.48545	7.27606e-06	0.000214424	1.15484	Myeloid
GZF1	4.48465	7.30354e-06	0.000214602	1.05897	Myeloid
TRPM2	4.47331	7.70174e-06	0.00022597	1.48551	Myeloid
MTHFD1L	4.47026	7.81255e-06	0.000228886	2.10602	Myeloid
APPL2	4.46218	8.11302e-06	0.000236305	1.57329	Myeloid
HPS3	4.44848	8.64821e-06	0.000250435	1.14268	Myeloid
GATAD1	4.44848	8.64821e-06	0.000250435	1.49085	Myeloid
LINC00984	4.43204	9.33467e-06	0.000268372	1.42039	Myeloid
PDGFB	4.42874	9.47842e-06	0.000272114	2.63074	Myeloid
TLN2	4.41922	9.90589e-06	0.000283167	3.4765	Myeloid
TLR3	4.38924	1.13749e-05	0.000321941	4.64328	Myeloid
PARP1	4.37147	1.23411e-05	0.000346347	1.00943	Myeloid
EPS8	4.35901	1.3065e-05	0.000365636	1.57402	Myeloid
NCKAP5	4.35307	1.34246e-05	0.000373612	4.4247	Myeloid
MCM3AP	4.34957	1.36405e-05	0.000379092	1.10512	Myeloid
IVD	4.30404	1.67714e-05	0.000458465	1.39679	Myeloid
TSPAN33	4.30106	1.69982e-05	0.000464029	1.58088	Myeloid
NF1	4.29234	1.76799e-05	0.000481327	1.21469	Myeloid
RASAL3	4.28366	1.83844e-05	0.000497796	1.67431	Myeloid
FAM135A	4.26119	2.03337e-05	0.000546879	1.86511	Myeloid
LEPREL1	4.15124	3.30682e-05	0.000868367	3.56959	Myeloid
DAGLB	4.14674	3.37248e-05	0.00088329	1.53233	Myeloid
FCN1	28.2117	4.19703e-175	4.19913e-171	6.43433	Monocyte1
LYZ	27.2153	4.28524e-163	2.85826e-159	2.60722	Monocyte1
VCAN	26.95	5.69801e-160	2.85043e-156	5.84999	Monocyte1
S100A9	25.7662	2.12438e-146	7.08481e-143	4.98444	Monocyte1
CD55	23.6995	3.64491e-124	9.11684e-121	3.56557	Monocyte1
CTSS	22.721	2.77944e-114	6.17962e-111	1.28039	Monocyte1
NAMPT	21.4563	3.99006e-102	6.65342e-99	2.0441	Monocyte1
S100A8	20.4571	5.19048e-93	7.41868e-90	5.42644	Monocyte1
CD300E	18.8116	6.07349e-79	8.10203e-76	5.32768	Monocyte1
SAMSN1	18.7433	2.19545e-78	2.74569e-75	2.65517	Monocyte1
LCP1	18.7036	4.62695e-78	5.44619e-75	1.33657	Monocyte1
SOD2	18.4748	3.29483e-76	3.66275e-73	1.75086	Monocyte1
EREG	18.397	1.38922e-75	1.46307e-72	4.18778	Monocyte1
C5AR1	18.0248	1.2437e-72	1.18507e-69	2.09135	Monocyte1
PLAUR	17.9586	4.10755e-72	3.73601e-69	1.71508	Monocyte1
S100A4	17.7718	1.16827e-70	1.0164e-67	2.95645	Monocyte1
CD44	17.6767	6.34357e-70	5.0774e-67	2.21107	Monocyte1
TKT	17.3917	9.53668e-68	7.33957e-65	2.33303	Monocyte1
NCF2	17.3044	4.35997e-67	3.11582e-64	2.53174	Monocyte1
AHNAK	17.0559	3.15972e-65	2.10753e-62	1.75929	Monocyte1
S100A6	17.0122	6.66436e-65	4.30174e-62	2.72089	Monocyte1
APLP2	16.9934	9.18949e-65	5.7463e-62	1.3823	Monocyte1
SLC2A3	16.6453	3.27457e-62	1.87212e-59	1.92777	Monocyte1
THBS1	16.5914	8.04716e-62	4.47288e-59	3.70728	Monocyte1
IL1B	16.4026	1.83124e-60	9.90354e-58	1.7545	Monocyte1
ANXA1	16.3961	2.0408e-60	1.07464e-57	1.59653	Monocyte1
AMICA1	15.8331	1.83904e-56	9.1998e-54	2.27739	Monocyte1
CFP	15.6163	5.64222e-55	2.50891e-52	6.0182	Monocyte1
TIMP1	15.5644	1.27081e-54	5.52804e-52	2.8233	Monocyte1
COTL1	15.4849	4.38491e-54	1.79065e-51	1.62357	Monocyte1
VIM	15.302	7.41453e-53	2.96729e-50	1.29027	Monocyte1
SERPINA1	15.1965	3.72977e-52	1.46338e-49	1.85164	Monocyte1
NFKBIA	14.6673	1.04397e-48	3.8685e-46	1.05354	Monocyte1
NLRP3	14.6228	2.01032e-48	7.1833e-46	2.05076	Monocyte1
CDKN1A	14.5644	4.73068e-48	1.66072e-45	1.59458	Monocyte1
CPVL	14.5608	4.98832e-48	1.72097e-45	1.88649	Monocyte1
FLNA	14.5232	8.63248e-48	2.87893e-45	2.62549	Monocyte1
EMILIN2	13.8996	6.3658e-44	1.93e-41	2.21597	Monocyte1
BCL2A1	13.8281	1.72596e-43	5.00529e-41	1.77136	Monocyte1
TREM1	13.7632	4.24573e-43	1.21367e-40	3.12294	Monocyte1
MXD1	13.6675	1.58755e-42	4.41208e-40	2.18323	Monocyte1
SH3BGRL3	13.5089	1.38592e-41	3.79893e-39	1.95764	Monocyte1
TNFAIP3	13.4951	1.6703e-41	4.51658e-39	1.31533	Monocyte1
S100A10	13.4517	3.00917e-41	7.81995e-39	2.37093	Monocyte1
SULF2	13.4199	4.6259e-41	1.18672e-38	3.02488	Monocyte1
CD36	13.2555	4.19072e-40	1.06147e-37	3.72078	Monocyte1
FGR	13.1555	1.58296e-39	3.95937e-37	2.51032	Monocyte1
SERPINB1	13.0501	6.34937e-39	1.5494e-36	1.80868	Monocyte1
TNFRSF1B	12.9191	3.51136e-38	8.46534e-36	1.24819	Monocyte1
FPR1	12.7772	2.1991e-37	5.11675e-35	2.07364	Monocyte1
FOSL2	12.6351	1.35209e-36	3.00616e-34	1.67219	Monocyte1
MPEG1	12.6056	1.96644e-36	4.32401e-34	1.2576	Monocyte1
NFKBIZ	12.5516	3.89479e-36	8.38008e-34	1.34389	Monocyte1
AP1S2	12.3121	7.79282e-35	1.64141e-32	2.18545	Monocyte1
TSPO	12.1907	3.48258e-34	7.25901e-32	1.9279	Monocyte1
LTA4H	12.1181	8.47231e-34	1.72991e-31	2.07303	Monocyte1
ACSL1	12.0389	2.21955e-33	4.44132e-31	1.83774	Monocyte1
TYMP	11.8915	1.31004e-32	2.59544e-30	1.71209	Monocyte1
PNPLA8	11.8771	1.5567e-32	3.05388e-30	1.9915	Monocyte1
IFI30	11.8504	2.14067e-32	4.15872e-30	1.01809	Monocyte1
EHD1	11.7607	6.22178e-32	1.17451e-29	3.12144	Monocyte1
RILPL2	11.6779	1.65382e-31	3.09279e-29	1.54446	Monocyte1
CD48	11.6411	2.54628e-31	4.7177e-29	2.05172	Monocyte1
LRRFIP1	11.638	2.64e-31	4.84647e-29	1.37745	Monocyte1
BIRC3	11.4885	1.50675e-30	2.71622e-28	2.72436	Monocyte1
LILRB2	11.4748	1.76563e-30	3.15449e-28	2.15454	Monocyte1
STK17B	11.4311	2.92497e-30	5.17953e-28	1.20669	Monocyte1
LYST	11.4217	3.25674e-30	5.71643e-28	1.7757	Monocyte1
CLEC12A	11.4048	3.95792e-30	6.88678e-28	2.74333	Monocyte1
PPIF	11.3832	5.06828e-30	8.74279e-28	1.70332	Monocyte1
SLC11A1	11.0621	1.9164e-28	3.14321e-26	3.0295	Monocyte1
AQP9	11.0012	3.77282e-28	6.08824e-26	3.89892	Monocyte1
PLBD1	10.9938	4.09235e-28	6.55103e-26	1.75909	Monocyte1
IQGAP1	10.9868	4.42439e-28	7.02635e-26	1.01327	Monocyte1
HBEGF	10.9215	9.09456e-28	1.43293e-25	1.50578	Monocyte1
LST1	10.8558	1.87177e-27	2.92611e-25	1.3642	Monocyte1
DMXL2	10.8547	1.89496e-27	2.9394e-25	1.88693	Monocyte1
CD97	10.7549	5.62037e-27	8.51997e-25	2.52069	Monocyte1
GPCPD1	10.7032	9.82971e-27	1.46786e-24	1.43195	Monocyte1
IL8	10.6251	2.27852e-26	3.30385e-24	1.22974	Monocyte1
MNDA	10.5022	8.4387e-26	1.20613e-23	1.23532	Monocyte1
CAPN2	10.4792	1.07644e-25	1.52763e-23	2.506	Monocyte1
GLIPR2	10.4752	1.12243e-25	1.58168e-23	2.79647	Monocyte1
SELL	10.4232	1.94365e-25	2.70086e-23	2.83676	Monocyte1
G0S2	10.3997	2.48787e-25	3.40975e-23	2.23278	Monocyte1
WARS	10.2218	1.58346e-24	2.12652e-22	1.65218	Monocyte1
PPP1R15B	10.1514	3.26761e-24	4.359e-22	1.24851	Monocyte1
MEGF9	10.0874	6.28294e-24	8.27116e-22	2.55003	Monocyte1
USP15	10.0376	1.0415e-23	1.34454e-21	1.63855	Monocyte1
UPP1	10.0223	1.21696e-23	1.56099e-21	2.021	Monocyte1
CFD	10.021	1.23193e-23	1.57013e-21	2.29554	Monocyte1
THAP2	9.99663	1.5767e-23	1.98427e-21	2.80047	Monocyte1
C9orf72	9.97209	2.01931e-23	2.50971e-21	2.00866	Monocyte1
FAM65B	9.95622	2.36903e-23	2.92619e-21	5.03113	Monocyte1
EZR	9.75657	1.729e-22	2.0717e-20	1.12977	Monocyte1
CSGALNACT2	9.67425	3.87935e-22	4.59324e-20	1.78341	Monocyte1
APOBEC3A	9.66775	4.13373e-22	4.84902e-20	6.40611	Monocyte1
CAST	9.6675	4.14384e-22	4.84902e-20	1.3271	Monocyte1
TMEM170B	9.65483	4.68923e-22	5.45532e-20	2.42021	Monocyte1
PGK1	9.65008	4.91158e-22	5.68096e-20	1.05611	Monocyte1
HLA-F	9.37703	6.78583e-21	7.5019e-19	1.38843	Monocyte1
LRRK2	9.29879	1.42058e-20	1.54488e-18	1.65396	Monocyte1
DUSP2	9.27354	1.8007e-20	1.94767e-18	1.23381	Monocyte1
ATP2B1	9.22954	2.71787e-20	2.92391e-18	1.15089	Monocyte1
CXCL2	9.20621	3.37835e-20	3.61501e-18	1.73148	Monocyte1
DDX21	9.18201	4.23131e-20	4.50364e-18	1.23623	Monocyte1
PRKCB	9.13476	6.55509e-20	6.90355e-18	2.01952	Monocyte1
DIAPH1	9.12339	7.28118e-20	7.54903e-18	1.50741	Monocyte1
GMFG	9.06435	1.25347e-19	1.28625e-17	1.3768	Monocyte1
IVNS1ABP	8.96007	3.24468e-19	3.27909e-17	1.21999	Monocyte1
SELK	8.95807	3.30405e-19	3.32232e-17	1.30327	Monocyte1
TNFAIP2	8.95082	3.52843e-19	3.51263e-17	1.22058	Monocyte1
ANXA2	8.94841	3.60652e-19	3.5726e-17	1.33835	Monocyte1
RASSF2	8.90158	5.50584e-19	5.42719e-17	1.3476	Monocyte1
CYP1B1	8.85083	8.68686e-19	8.47922e-17	4.25054	Monocyte1
PDE4B	8.80267	1.33598e-18	1.29771e-16	1.05658	Monocyte1
EVI2B	8.799	1.38035e-18	1.33433e-16	1.30994	Monocyte1
ARL5B	8.79701	1.40516e-18	1.35179e-16	1.48453	Monocyte1
CD52	8.77409	1.7229e-18	1.6339e-16	3.32603	Monocyte1
LGALS2	8.76892	1.80381e-18	1.69456e-16	3.2845	Monocyte1
PTPRE	8.73497	2.43721e-18	2.2474e-16	1.0088	Monocyte1
NFIL3	8.69722	3.40102e-18	3.09338e-16	1.44227	Monocyte1
VASP	8.66802	4.39705e-18	3.94518e-16	1.48305	Monocyte1
CSTA	8.66752	4.4164e-18	3.94518e-16	2.88937	Monocyte1
CCDC69	8.59194	8.55108e-18	7.60476e-16	2.02703	Monocyte1
S100A12	8.55836	1.14481e-17	1.01361e-15	5.90912	Monocyte1
PILRA	8.51866	1.61411e-17	1.41041e-15	1.67792	Monocyte1
PTGS2	8.4972	1.94214e-17	1.68235e-15	1.08693	Monocyte1
EFHD2	8.43279	3.37512e-17	2.89855e-15	1.21702	Monocyte1
ALDOA	8.37317	5.60867e-17	4.77572e-15	1.05264	Monocyte1
GAS7	8.34555	7.08821e-17	5.9846e-15	1.85375	Monocyte1
LINC00936	8.3398	7.44147e-17	6.25646e-15	1.6928	Monocyte1
ICAM1	8.27239	1.31297e-16	1.08564e-14	1.14303	Monocyte1
BACH1	8.26423	1.40603e-16	1.15306e-14	1.37079	Monocyte1
OXSR1	8.23594	1.78156e-16	1.43746e-14	1.82081	Monocyte1
CSRNP1	8.2224	1.99474e-16	1.59659e-14	1.20893	Monocyte1
NOTCH2	8.21365	2.14566e-16	1.71055e-14	1.52779	Monocyte1
DPYD	8.19548	2.49587e-16	1.98184e-14	1.35938	Monocyte1
ICAM3	8.19003	2.61169e-16	2.06561e-14	3.57728	Monocyte1
PSME1	8.18461	2.73186e-16	2.15215e-14	1.16289	Monocyte1
CTB-61M7.2	8.0892	6.00562e-16	4.67597e-14	5.16921	Monocyte1
PIM3	8.04733	8.46179e-16	6.5628e-14	1.76467	Monocyte1
METRNL	8.01975	1.05959e-15	8.18622e-14	1.27997	Monocyte1
BST1	8.01638	1.08909e-15	8.38183e-14	4.42433	Monocyte1
VMP1	7.99392	1.30713e-15	1.00213e-13	1.09912	Monocyte1
GABARAPL1	7.94834	1.89023e-15	1.43815e-13	1.28026	Monocyte1
TET2	7.9201	2.37327e-15	1.79883e-13	1.186	Monocyte1
ATP1B3	7.89102	2.99737e-15	2.22964e-13	1.11615	Monocyte1
CLEC4E	7.85919	3.86639e-15	2.85485e-13	2.96057	Monocyte1
STX11	7.80911	5.75944e-15	4.22148e-13	1.38361	Monocyte1
NINJ1	7.71095	1.24884e-14	9.02138e-13	1.28217	Monocyte1
2023-09-09	7.69087	1.46138e-14	1.04437e-12	1.79697	Monocyte1
RIPK2	7.66971	1.72392e-14	1.2276e-12	1.35467	Monocyte1
SMCHD1	7.57855	3.49443e-14	2.44106e-12	1.25032	Monocyte1
TAGLN2	7.53284	4.96467e-14	3.41385e-12	1.54786	Monocyte1
THBD	7.49756	6.50185e-14	4.41024e-12	2.08468	Monocyte1
CARD16	7.48422	7.19708e-14	4.86533e-12	2.10337	Monocyte1
CASP1	7.46144	8.55851e-14	5.76619e-12	1.29412	Monocyte1
AGTPBP1	7.4394	1.01147e-13	6.74649e-12	2.1039	Monocyte1
MAP3K8	7.43865	1.01723e-13	6.75273e-12	1.02645	Monocyte1
PNP	7.42865	1.09714e-13	7.19797e-12	1.61419	Monocyte1
CPPED1	7.34507	2.05648e-13	1.33172e-11	1.98111	Monocyte1
IRAK3	7.29908	2.89748e-13	1.85829e-11	1.4509	Monocyte1
MYD88	7.24987	4.1716e-13	2.64996e-11	1.69188	Monocyte1
HCK	7.14818	8.79385e-13	5.44783e-11	1.13689	Monocyte1
MYADM	7.10068	1.24144e-12	7.5505e-11	1.28113	Monocyte1
C19orf38	7.0766	1.47734e-12	8.90409e-11	2.99348	Monocyte1
CYTIP	7.07435	1.50151e-12	9.02256e-11	1.23987	Monocyte1
SH3BP5	7.04477	1.85768e-12	1.10962e-10	1.90289	Monocyte1
IL1RN	7.03294	2.02229e-12	1.20435e-10	2.10711	Monocyte1
CSF3R	6.99248	2.70062e-12	1.58939e-10	1.32283	Monocyte1
CKAP4	6.97344	3.09274e-12	1.81483e-10	3.25698	Monocyte1
KDM6B	6.96032	3.395e-12	1.98058e-10	1.3881	Monocyte1
ADD3	6.93612	4.03031e-12	2.33082e-10	1.89849	Monocyte1
LDLR	6.92724	4.29129e-12	2.4746e-10	2.50214	Monocyte1
HCAR3	6.91403	4.71064e-12	2.70085e-10	3.28987	Monocyte1
SOCS3	6.85754	7.00567e-12	3.9712e-10	1.14001	Monocyte1
NIN	6.84487	7.65432e-12	4.32664e-10	1.01228	Monocyte1
TMEM154	6.80913	9.81922e-12	5.51918e-10	2.40083	Monocyte1
GBP2	6.80813	9.8877e-12	5.5421e-10	1.20753	Monocyte1
SECTM1	6.76776	1.30794e-11	7.24984e-10	2.18497	Monocyte1
HCAR2	6.74805	1.49845e-11	8.28284e-10	2.90967	Monocyte1
ITGAL	6.66089	2.72168e-11	1.47591e-09	1.74646	Monocyte1
RXRA	6.62515	3.46903e-11	1.866e-09	1.70998	Monocyte1
NAMPTL	6.60365	4.01159e-11	2.15206e-09	2.29795	Monocyte1
USP3	6.55157	5.69349e-11	3.02193e-09	1.58126	Monocyte1
C19orf59	6.55115	5.70939e-11	3.02235e-09	3.63562	Monocyte1
FAM107B	6.4932	8.40308e-11	4.40172e-09	1.69235	Monocyte1
HK3	6.47104	9.73321e-11	5.08516e-09	3.4793	Monocyte1
XBP1	6.38784	1.68247e-10	8.76726e-09	1.08106	Monocyte1
SERPINB2	6.38209	1.74689e-10	9.05576e-09	7.32273	Monocyte1
CORO1A	6.35917	2.02841e-10	1.04073e-08	1.03872	Monocyte1
NDEL1	6.34893	2.16824e-10	1.1068e-08	1.57822	Monocyte1
PTGER2	6.32568	2.52123e-10	1.27399e-08	3.72044	Monocyte1
MEFV	6.30668	2.85085e-10	1.41904e-08	4.20645	Monocyte1
ZC3H12A	6.28676	3.24149e-10	1.6055e-08	1.47451	Monocyte1
ELL2	6.22256	4.89097e-10	2.41055e-08	1.06863	Monocyte1
SYAP1	6.19823	5.71007e-10	2.7936e-08	1.17199	Monocyte1
ITPRIP	6.17794	6.49421e-10	3.14647e-08	1.81873	Monocyte1
CXCL3	6.17044	6.80985e-10	3.2756e-08	1.99726	Monocyte1
UBE2R2	6.1152	9.64361e-10	4.58358e-08	1.1453	Monocyte1
STAT6	6.09624	1.0859e-09	5.13685e-08	1.03322	Monocyte1
TALDO1	6.06162	1.34756e-09	6.30014e-08	1.16349	Monocyte1
SMEK1	6.05729	1.38435e-09	6.4271e-08	1.02394	Monocyte1
RNF144B	6.03742	1.56602e-09	7.20367e-08	1.28736	Monocyte1
RAC2	6.00734	1.88597e-09	8.5964e-08	1.73005	Monocyte1
GCH1	5.99625	2.01922e-09	9.16202e-08	2.75221	Monocyte1
CDC42EP3	5.99171	2.07643e-09	9.37908e-08	1.7021	Monocyte1
PGD	5.99096	2.08603e-09	9.40122e-08	1.26956	Monocyte1
MBD2	5.98351	2.18386e-09	9.82002e-08	1.25549	Monocyte1
PTX3	5.98013	2.22959e-09	9.98079e-08	3.51845	Monocyte1
C1orf162	5.97263	2.33457e-09	1.04274e-07	1.19294	Monocyte1
IFITM2	5.94993	2.68265e-09	1.19554e-07	1.54351	Monocyte1
NDRG1	5.93318	2.97128e-09	1.32123e-07	1.31771	Monocyte1
RYBP	5.88889	3.88799e-09	1.71741e-07	1.14192	Monocyte1
SPATA13	5.8209	5.85327e-09	2.53515e-07	1.35693	Monocyte1
RAB11FIP1	5.80307	6.51134e-09	2.80198e-07	1.32819	Monocyte1
SLC31A2	5.79277	6.92329e-09	2.96015e-07	1.28145	Monocyte1
MAPK6	5.79103	6.99582e-09	2.98478e-07	1.81684	Monocyte1
CCNY	5.76332	8.24755e-09	3.48908e-07	1.26609	Monocyte1
GNAI3	5.74099	9.41255e-09	3.96516e-07	1.0224	Monocyte1
MYO1G	5.73716	9.62798e-09	4.03891e-07	2.43755	Monocyte1
PTK2B	5.73603	9.69211e-09	4.05731e-07	1.57342	Monocyte1
RAB27A	5.67974	1.34896e-08	5.58854e-07	2.59274	Monocyte1
LILRA5	5.67129	1.41728e-08	5.84739e-07	5.55043	Monocyte1
SSH2	5.65937	1.51928e-08	6.25531e-07	1.08026	Monocyte1
RRP12	5.63675	1.7329e-08	7.09108e-07	2.23675	Monocyte1
PRELID1	5.6305	1.79688e-08	7.30804e-07	1.48787	Monocyte1
TLR8	5.60584	2.07252e-08	8.37802e-07	2.11858	Monocyte1
JOSD1	5.57467	2.47996e-08	9.98471e-07	1.03322	Monocyte1
TNFAIP6	5.56876	2.56564e-08	1.02677e-06	4.23775	Monocyte1
MX2	5.56113	2.6803e-08	1.07052e-06	1.76603	Monocyte1
FAM49A	5.45502	4.89679e-08	1.92504e-06	1.04778	Monocyte1
FBXL5	5.4451	5.17756e-08	2.03143e-06	1.16509	Monocyte1
RTN3	5.44352	5.22381e-08	2.04557e-06	1.0649	Monocyte1
BLVRA	5.44077	5.30509e-08	2.07334e-06	1.80128	Monocyte1
IQSEC1	5.41852	6.00938e-08	2.34401e-06	1.98237	Monocyte1
FYN	5.41344	6.18256e-08	2.4022e-06	3.14576	Monocyte1
AGTRAP	5.39961	6.6787e-08	2.57001e-06	2.44817	Monocyte1
NFAM1	5.38519	7.23674e-08	2.76349e-06	1.77286	Monocyte1
POU2F2	5.36919	7.90895e-08	3.00871e-06	1.44392	Monocyte1
MAP3K3	5.36644	8.03041e-08	3.04912e-06	1.14025	Monocyte1
EIF4E3	5.3549	8.56021e-08	3.23188e-06	3.41948	Monocyte1
MAP2K1	5.34615	8.98426e-08	3.38559e-06	1.14472	Monocyte1
PYGL	5.33295	9.66313e-08	3.62775e-06	1.8944	Monocyte1
GCA	5.32728	9.96937e-08	3.72873e-06	1.49158	Monocyte1
FCAR	5.26021	1.43895e-07	5.32225e-06	5.27075	Monocyte1
SIRPB1	5.25716	1.46294e-07	5.40101e-06	3.43788	Monocyte1
CALCOCO2	5.22887	1.70545e-07	6.23876e-06	1.49363	Monocyte1
UBE2J1	5.16555	2.39735e-07	8.70618e-06	1.03303	Monocyte1
RASSF3	5.15722	2.50649e-07	9.0696e-06	1.02911	Monocyte1
CCL20	5.14438	2.68401e-07	9.67693e-06	2.82895	Monocyte1
CPT1A	5.14197	2.71877e-07	9.78462e-06	1.79128	Monocyte1
PSMB8	5.1303	2.89278e-07	1.0355e-05	1.14094	Monocyte1
CAT	5.10555	3.29826e-07	1.17018e-05	1.01495	Monocyte1
DENND5A	5.03898	4.68025e-07	1.62873e-05	1.03821	Monocyte1
VNN2	5.03065	4.88832e-07	1.6923e-05	2.18758	Monocyte1
SLC16A6	5.01748	5.23536e-07	1.8062e-05	3.27504	Monocyte1
SCO2	5.01056	5.42707e-07	1.85317e-05	1.23249	Monocyte1
PLP2	4.99782	5.79834e-07	1.97321e-05	2.37394	Monocyte1
SLC25A37	4.98315	6.25573e-07	2.11091e-05	1.94908	Monocyte1
BID	4.95828	7.11208e-07	2.3878e-05	1.15091	Monocyte1
CASP4	4.95536	7.21959e-07	2.41983e-05	1.22686	Monocyte1
TNFSF10	4.85062	1.23075e-06	4.07062e-05	1.52371	Monocyte1
CCDC88C	4.8345	1.33481e-06	4.39303e-05	3.04332	Monocyte1
SPTLC2	4.82067	1.43079e-06	4.66114e-05	1.02668	Monocyte1
SNX10	4.82042	1.43258e-06	4.66114e-05	1.0003	Monocyte1
TMX4	4.73793	2.15917e-06	6.89075e-05	1.07341	Monocyte1
DGKD	4.73443	2.19676e-06	6.99954e-05	1.80147	Monocyte1
CHSY1	4.72876	2.25895e-06	7.15216e-05	1.37062	Monocyte1
MIR22HG	4.71809	2.38064e-06	7.51366e-05	1.0434	Monocyte1
LILRA1	4.71626	2.40218e-06	7.5578e-05	2.27927	Monocyte1
HMGB2	4.67331	2.96388e-06	9.22351e-05	1.02947	Monocyte1
CPD	4.66931	3.02216e-06	9.37573e-05	1.25023	Monocyte1
ANTXR2	4.66443	3.09469e-06	9.58586e-05	1.83775	Monocyte1
EMP3	4.55145	5.32787e-06	0.000161043	1.60431	Monocyte1
PDE4D	4.54128	5.59139e-06	0.000168246	2.1159	Monocyte1
BCL3	4.50537	6.62585e-06	0.00019822	1.74847	Monocyte1
EAF1	4.49837	6.84773e-06	0.000204207	1.39089	Monocyte1
CD300LB	4.49795	6.86116e-06	0.00020424	2.08522	Monocyte1
CD1D	4.4977	6.86923e-06	0.00020424	1.56257	Monocyte1
ARHGAP26	4.47854	7.51567e-06	0.00022214	1.07752	Monocyte1
NBEAL2	4.47054	7.80235e-06	0.000230273	2.23431	Monocyte1
AGFG1	4.4667	7.9434e-06	0.00023409	1.09284	Monocyte1
TRMT6	4.39879	1.08854e-05	0.000312506	2.31743	Monocyte1
CRISPLD2	4.37963	1.18881e-05	0.000339346	4.5946	Monocyte1
BLVRB	4.36026	1.2991e-05	0.000368723	1.22737	Monocyte1
KLF13	4.35488	1.33139e-05	0.000377352	1.14913	Monocyte1
ANPEP	4.35172	1.35076e-05	0.000382302	2.15149	Monocyte1
FOXO3	4.35017	1.36029e-05	0.000384456	1.00211	Monocyte1
RP11-290F20.3	4.34522	1.39138e-05	0.000392135	2.46273	Monocyte1
PSMB9	4.34205	1.41159e-05	0.000396713	1.06826	Monocyte1
TOM1	4.28072	1.86287e-05	0.000512738	1.42618	Monocyte1
STK38	4.27339	1.92523e-05	0.000529173	1.49978	Monocyte1
NFKB2	4.24756	2.16111e-05	0.000589958	1.69188	Monocyte1
ECE1	4.24389	2.19675e-05	0.000598868	2.87066	Monocyte1
JARID2	4.22115	2.43064e-05	0.000659932	1.08645	Monocyte1
MLTK	4.21327	2.51698e-05	0.000682449	2.38522	Monocyte1
LRG1	4.17498	2.98007e-05	0.000797208	3.59543	Monocyte1
ZYX	4.12332	3.73446e-05	0.000980663	1.11641	Monocyte1
IRF1	4.12078	3.7759e-05	0.000990245	1.02826	Monocyte1
GPNMB	17.9565	4.26962e-72	8.54351e-68	4.3838	Monocyte2
CTSD	17.0586	3.01717e-65	3.01868e-61	2.35002	Monocyte2
CTSL	16.2386	2.6882e-59	1.79303e-55	3.04148	Monocyte2
MT2A	14.3631	8.82252e-47	3.53077e-43	3.48604	Monocyte2
APOE	14.293	2.41966e-46	8.06956e-43	2.86611	Monocyte2
APOC1	13.7836	3.20078e-43	9.14965e-40	4.06947	Monocyte2
MT1G	12.9869	1.45173e-38	3.63114e-35	5.71706	Monocyte2
ANXA2	12.8779	5.99727e-38	1.33339e-34	2.15317	Monocyte2
IFI30	12.511	6.49721e-36	1.1819e-32	1.17787	Monocyte2
LGMN	11.9275	8.51378e-33	1.38441e-29	2.62158	Monocyte2
ABCA1	11.713	1.09286e-31	1.562e-28	2.50623	Monocyte2
CD63	11.4724	1.8149e-30	2.42107e-27	1.50566	Monocyte2
LGALS3	11.296	1.37269e-29	1.61574e-26	2.43371	Monocyte2
CTSZ	10.8945	1.22465e-27	1.28974e-24	1.58618	Monocyte2
PRDX1	10.4186	2.0404e-25	2.04142e-22	1.95245	Monocyte2
CSTB	10.4018	2.43229e-25	2.31762e-22	2.516	Monocyte2
CYP27A1	10.2868	8.08519e-25	7.35384e-22	3.87347	Monocyte2
GRN	10.2765	8.9933e-25	7.82417e-22	1.18743	Monocyte2
CD81	10.1466	3.43088e-24	2.74607e-21	1.49872	Monocyte2
TMEM176B	10.1155	4.71612e-24	3.62959e-21	2.23155	Monocyte2
TFRC	10.078	6.90942e-24	5.12065e-21	1.94217	Monocyte2
MT1H	9.96185	2.23849e-23	1.59972e-20	7.66229	Monocyte2
MT1X	9.8479	6.99891e-23	4.82925e-20	4.19709	Monocyte2
GM2A	9.62569	6.22893e-22	4.15469e-19	1.82759	Monocyte2
CAPG	9.57401	1.0284e-21	6.63816e-19	1.70305	Monocyte2
FPR3	9.43993	3.73024e-21	2.26188e-18	2.50167	Monocyte2
CD163	9.19129	3.88157e-20	2.28442e-17	1.73042	Monocyte2
LAMP1	9.14998	5.69439e-20	3.25556e-17	1.64808	Monocyte2
CD68	9.14268	6.0925e-20	3.28687e-17	1.20446	Monocyte2
LIPA	9.14206	6.12716e-20	3.28687e-17	1.48018	Monocyte2
PLA2G7	9.05995	1.30516e-19	6.52904e-17	3.4242	Monocyte2
ACP5	9.03553	1.63213e-19	7.9656e-17	4.47008	Monocyte2
C15orf48	8.84007	9.56575e-19	4.55739e-16	3.03635	Monocyte2
CD59	8.79859	1.38541e-18	6.44698e-16	2.49302	Monocyte2
CALR	8.74117	2.30703e-18	1.04918e-15	1.43875	Monocyte2
CREG1	8.62655	6.3229e-18	2.75046e-15	1.55054	Monocyte2
MT1E	8.55676	1.16089e-17	4.94244e-15	4.74582	Monocyte2
PKM	8.4806	2.24033e-17	9.33936e-15	1.24528	Monocyte2
SDS	8.45947	2.68589e-17	1.09683e-14	2.9142	Monocyte2
ADAMDEC1	8.40222	4.38122e-17	1.75337e-14	3.90117	Monocyte2
ASAH1	8.32088	8.73123e-17	3.42572e-14	1.00439	Monocyte2
SEPP1	8.11087	5.0257e-16	1.93393e-13	3.33114	Monocyte2
MT1M	8.08924	6.00366e-16	2.26667e-13	6.79217	Monocyte2
MT1F	7.95193	1.83623e-15	6.56125e-13	5.19997	Monocyte2
DAB2	7.9206	2.36363e-15	8.15452e-13	1.87703	Monocyte2
MMP9	7.87266	3.47185e-15	1.17749e-12	4.87421	Monocyte2
NRP1	7.62653	2.41164e-14	7.31166e-12	2.71363	Monocyte2
NPL	7.32292	2.42638e-13	6.93599e-11	2.66102	Monocyte2
SLAMF8	7.26048	3.85725e-13	1.05687e-10	2.85876	Monocyte2
P4HB	7.16743	7.64173e-13	2.03881e-10	1.30537	Monocyte2
CD9	7.10025	1.24527e-12	3.27866e-10	1.82944	Monocyte2
SCD	7.07885	1.45358e-12	3.6818e-10	2.60323	Monocyte2
VAT1	6.98536	2.84134e-12	6.85003e-10	3.12454	Monocyte2
MS4A4A	6.97593	3.03844e-12	7.20409e-10	1.72259	Monocyte2
RGL1	6.97493	3.06021e-12	7.20409e-10	2.84526	Monocyte2
CTSA	6.88635	5.72437e-12	1.30164e-09	1.53675	Monocyte2
SQSTM1	6.88295	5.86276e-12	1.31813e-09	1.10413	Monocyte2
PLD3	6.79397	1.09089e-11	2.32221e-09	2.25117	Monocyte2
PDE4DIP	6.77429	1.25018e-11	2.63328e-09	2.51834	Monocyte2
FUCA1	6.68269	2.34588e-11	4.74152e-09	2.86869	Monocyte2
CD84	6.6478	2.97515e-11	5.77988e-09	1.0817	Monocyte2
RNASE1	6.57075	5.00623e-11	9.54044e-09	4.82221	Monocyte2
TXN	6.55865	5.4296e-11	1.02497e-08	1.8371	Monocyte2
PDIA6	6.53825	6.22433e-11	1.15323e-08	1.25073	Monocyte2
SPP1	6.46695	1.00004e-10	1.83584e-08	3.5479	Monocyte2
AKR1A1	6.45061	1.114e-10	2.02647e-08	1.44923	Monocyte2
SLAMF7	6.42452	1.32286e-10	2.38472e-08	2.33657	Monocyte2
IGF2R	6.40317	1.52185e-10	2.71894e-08	1.41754	Monocyte2
LGALS1	6.32434	2.54318e-10	4.31263e-08	1.21316	Monocyte2
MMP14	6.3133	2.73145e-10	4.59297e-08	1.86692	Monocyte2
DMXL2	6.27762	3.43791e-10	5.54778e-08	1.3432	Monocyte2
LHFPL2	6.15871	7.33402e-10	1.12888e-07	1.51913	Monocyte2
CORO1C	6.15676	7.42492e-10	1.13414e-07	1.26571	Monocyte2
LAMP2	6.04292	1.51351e-09	2.22687e-07	1.07676	Monocyte2
LMNA	5.92105	3.19891e-09	4.53972e-07	1.73432	Monocyte2
HEXB	5.91637	3.29128e-09	4.63793e-07	1.13703	Monocyte2
NR1H3	5.88258	4.0391e-09	5.57395e-07	3.91872	Monocyte2
GNS	5.75737	8.54336e-09	1.15509e-06	1.00718	Monocyte2
CPM	5.62123	1.896e-08	2.46357e-06	2.08578	Monocyte2
ACP2	5.58265	2.36875e-08	3.03838e-06	3.21913	Monocyte2
TMEM176A	5.58132	2.38705e-08	3.04235e-06	2.09239	Monocyte2
TSPAN4	5.44707	5.12056e-08	6.2477e-06	2.54516	Monocyte2
PLTP	5.43191	5.57544e-08	6.76077e-06	3.15772	Monocyte2
SCARB2	5.41468	6.13976e-08	7.26962e-06	1.17748	Monocyte2
RAB10	5.40838	6.35964e-08	7.44189e-06	1.11443	Monocyte2
PLIN2	5.35587	8.51471e-08	9.61921e-06	1.1203	Monocyte2
MT1A	5.31734	1.05293e-07	1.17704e-05	8.3056	Monocyte2
ADAM9	5.26377	1.41131e-07	1.56024e-05	1.49945	Monocyte2
TUBB	5.21872	1.8016e-07	1.96994e-05	1.33552	Monocyte2
TNS3	5.18868	2.11795e-07	2.29082e-05	2.02391	Monocyte2
TXNRD1	5.18271	2.18684e-07	2.34004e-05	1.40949	Monocyte2
MGLL	5.16069	2.46042e-07	2.61877e-05	3.34576	Monocyte2
FMNL2	5.09652	3.45949e-07	3.58676e-05	1.19975	Monocyte2
STAT1	5.04568	4.51913e-07	4.61366e-05	1.04699	Monocyte2
ATP6V1A	4.94377	7.6626e-07	7.26676e-05	1.38713	Monocyte2
GPX4	4.94009	7.80862e-07	7.37031e-05	1.00244	Monocyte2
BRI3	4.87905	1.066e-06	9.96764e-05	1.17291	Monocyte2
IL4I1	4.86427	1.14879e-06	0.000106917	3.21147	Monocyte2
RBM47	4.83684	1.31917e-06	0.000121643	1.13403	Monocyte2
NRP2	4.82257	1.41719e-06	0.000130082	1.86815	Monocyte2
FNIP2	4.74809	2.05346e-06	0.000182063	1.39639	Monocyte2
HMOX1	4.74781	2.05629e-06	0.000182063	1.18314	Monocyte2
BCAT1	4.7419	2.1172e-06	0.000186631	1.86472	Monocyte2
GSTO1	4.72022	2.35594e-06	0.000205862	1.19577	Monocyte2
NUPR1	4.71286	2.44267e-06	0.000211592	4.39507	Monocyte2
PMP22	4.70048	2.59549e-06	0.000223861	2.69401	Monocyte2
ATP6V1F	4.64339	3.42731e-06	0.000288154	1.00768	Monocyte2
BCAP31	4.64139	3.46078e-06	0.00028975	1.36652	Monocyte2
SGPL1	4.62795	3.693e-06	0.000304103	1.37349	Monocyte2
EIF4G1	4.6071	4.0832e-06	0.000332134	1.01247	Monocyte2
PTPN1	4.5896	4.44104e-06	0.000359778	1.11633	Monocyte2
SLC16A3	4.5736	4.79423e-06	0.000386825	1.31635	Monocyte2
CHI3L1	4.53201	5.84257e-06	0.000463928	6.32759	Monocyte2
DNASE2	4.50815	6.53962e-06	0.000511164	1.39667	Monocyte2
EMP1	4.50096	6.76487e-06	0.000522645	1.87913	Monocyte2
ALCAM	4.41103	1.02879e-05	0.000765282	1.01661	Monocyte2
IFNAR1	4.3797	1.18842e-05	0.000867894	1.15045	Monocyte2
RALA	4.37396	1.22013e-05	0.000887813	1.92226	Monocyte2
PHLDA1	4.37223	1.22983e-05	0.000891629	1.10475	Monocyte2
GALM	4.35573	1.32625e-05	0.000947793	2.42732	Monocyte2
FOLR2	4.34503	1.3926e-05	0.000977749	2.57581	Monocyte2
